# Inherent limitations of zero-shot mutation prediction in protein engineering

**DOI:** 10.64898/2026.06.04.730121

**Authors:** Phillip R. Woolley, Aaron L. Feller, Andrew D. Ellington, Claus O. Wilke

**Author notes:** These authors contributed equally to this work (Phillip R. Woolley, Aaron L. Feller).

## Abstract

Predicting mutation effects is critical for protein engineering. A commonly pursued strategy is zero-shot prediction with deep-learning models, whose performance is typically evaluated using aggregate benchmark scores that obscure multidimensional biological tradeoffs. Here, we evaluate sequence, structure, and hybrid foundation models across curated datasets to expose the practical limitations of zero-shot predictions. We demonstrate that model performance is highly variable and heavily influenced by experimental noise and competing phenotypic goals. Notably, predictions from competing models often correlate more strongly with one another than with experimental outcomes. While current models effectively filter deleterious mutations and enrich high-scoring variants for natural functions, they struggle to identify precise optimal mutations and consistently fail to predict mutations that drive new-to-nature functions. These models learn from evolutionary constraints that tend to oppose the extreme biophysical optimizations required in targeted engineering. Consequently, zero-shot scoring serves as a valuable initial filter but cannot substitute for task-specific prediction.

**THE BIGGER PICTURE:** Deep learning provides a powerful toolkit for predicting mutational effects in protein engineering. However, realizing the full potential of deep-learning models requires a shift in how we evaluate them. Current benchmarks report aggregate scores across many proteins, and this practice masks high variability in performance across different proteins. Furthermore, because models are trained on natural sequences, their predictions reflect evolutionary compromises rather than targeted goals. Consequently, many models struggle to predict mutations that push proteins beyond what nature requires or that introduce entirely new-to-nature functions. The next breakthrough in computational design will rely on objective-specific evaluations rather than simply scaling model architectures. Refining our metrics for success will directly enable the next generation of targeted biotechnologies.

**HIGHLIGHTS:**

- Aggregate benchmark scores mask high protein-to-protein variability.
- A single prediction score cannot decouple competing stability and activity traits.
- Model rankings enrich functional variants but miss exact optimal mutations.
- Models consistently fail to predict mutations for new-to-nature functions.
