## Supplementary material for "Inherent limitations of zero-shot mutation prediction in protein engineering": Data S1

uniprot_id	protein_name	species	ec_number	pdb_id	chain	interpro_families	sequence_length	sequence	unique_mutation_count	unique_position_count	total_experiment_count	mean_dms_score	min_position	max_position	datasets
P00644	Thermonuclease	Staphylococcus aureus	3.1.31.1	1STN|1EY0	A	IPR002071|IPR016071|IPR035437	231	MLVMTEYLLSAGICMAIVSILLIGMAISNVSKGQYAKRFFFFATSCLVLTLVVVSSLSSSANASQTDNGVNRSGSEDPTVYSATSTKKLHKEPATLIKAIDGDTVKLMYKGQPMTFRLLLVDTPETKHPKKGVEKYGPEASAFTKKMVENAKKIEVEFDKGQRTDKYGRGLAYIYADGKMVNEALVRQGLAKVAYVYKPNNTHEQHLRKSEAQAKKEKLNIWSEDNADSGQ	556	144	556	-1.591952252483727	28	231	khan1784|potapov2156|guerios625|capriotti1615|I-Mutant1948|I-Mutant2087|Saraboji1396|Saraboji1791|Saraboji2204|IPTREE-STAB|SVM1634|SVM1681|PopMuSiC|SMMGB|M47M8-1810|M47M8-2760|EASE-MM-1676|SAAFEC983|STRUM3421|Broom|ProTherm
P00720	Endolysin	Enterobacteria phage T4	3.2.1.17	2LZM|1L63	A	IPR001165|IPR002196|IPR023346|IPR034690	164	MNIFEMLRIDERLRLKIYKDTEGYYTIGIGHLLTKSPSLNAAKSELDKAIGRNCNGVITKDEAEKLFNQDVDAAVRGILRNAKLKPVYDSLDAVRRCALINMVFQMGETGVAGFTNSLRMLQQKRWDEAAVNLAKSIWYNQTPNRAKRVITTFRTGTWDAYKNL	290	108	290	-1.3372573070607554	3	163	ProTherm
P06654	Immunoglobulin G-binding protein G	Streptococcus sp. group G		1PGA|1EM7|2GB1	A	IPR000724|IPR005877|IPR009063|IPR019931|IPR019948|IPR019950|IPR035152	448	MEKEKKVKYFLRKSAFGLASVSAAFLVGSTVFAVDSPIEDTPIIRNGGELTNLLGNSETTLALRNEESATADLTAAAVADTVAAAAAENAGAAAWEAAAAADALAKAKADALKEFNKYGVSDYYKNLINNAKTVEGIKDLQAQVVESAKKARISEATDGLSDFLKSQTPAEDTVKSIELAEAKVLANRELDKYGVSDYHKNLINNAKTVEGVKELIDEILAALPKTDTYKLILNGKTLKGETTTEAVDAATAEKVFKQYANDNGVDGEWTYDDATKTFTVTEKPEVIDASELTPAVTTYKLVINGKTLKGETTTKAVDAETAEKAFKQYANDNGVDGVWTYDDATKTFTVTEMVTEVPGDAPTEPEKPEASIPLVPLTPATPIAKDDAKKDDTKKEDAK…	817	54	817	-0.6168455732354142	228	282	potapov2156|PTSTAB1
P00648	Ribonuclease	Bacillus amyloliquefaciens	3.1.27.-	1BNI|1A2P	A	IPR000026|IPR001887|IPR016191	157	MMKMEGIALKKRLSWISVCLLVLVSAAGMLFSTAAKTETSSHKAHTEAQVINTFDGVADYLQTYHKLPDNYITKSEAQALGWVASKGNLADVAPGKSIGGDIFSNREGKLPGKSGRTWREADINYTSGFRNSDRILYSSDWLIYKTTDHYQTFTKIR	171	70	171	-1.7015724032302977	51	157	FireProt|khan1784|potapov2156|guerios339|capriotti388|capriotti1615|I-Mutant1948|I-Mutant2087|Saraboji2204|IPTREE-STAB|SVM1634|SVM1681|PopMuSiC|M47M8-1810|M47M8-2760|EASE-MM-1676|SAAFEC983|STRUM3421|AUTOMUTE1925|AUTOMUTE1965|PTSTAB1|PTSTAB2|PTSTAB3|PTSTAB5|PTSTAB6|ProTherm
P61626	Lysozyme C	Homo sapiens	3.2.1.17	1LZ1|1REX|2BQA|1LHM	A	IPR000974|IPR001916|IPR019799|IPR023346|IPR030056	148	MKALIVLGLVLLSVTVQGKVFERCELARTLKRLGMDGYRGISLANWMCLAKWESGYNTRATNYNAGDRSTDYGIFQINSRYWCNDGKTPGAVNACHLSCSALLQDNIADAVACAKRVVRDPQGIRAWVAWRNRCQNRDVRQYVQGCGV	115	53	115	-0.755086956521739	19	148	FireProt|khan1784|potapov2156|capriotti1615|I-Mutant1948|I-Mutant2087|Saraboji1396|IPTREE-STAB|SVM1634|SVM1681|PopMuSiC|M47M8-1810|M47M8-2760|EASE-MM-1676|STRUM3421|PTSTAB1|ProTherm
P0A7Y4	Ribonuclease HI	Escherichia coli (strain K12)	3.1.26.4	2RN2	A	IPR002156|IPR012337|IPR022892|IPR036397	155	MLKQVEIFTDGSCLGNPGPGGYGAILRYRGREKTFSAGYTRTTNNRMELMAAIVALEALKEHCEVILSTDSQYVRQGITQWIHNWKKRGWKTADKKPVKNVDLWQRLDAALGQHQIKWEWVKGHAGHPENERCDELARAAAMNPTLEDTGYQVEV	77	29	77	-0.20934137291280155	10	135	khan1784|potapov2156|capriotti1615|I-Mutant1948|I-Mutant2087|Saraboji1396|Saraboji1791|IPTREE-STAB|SVM1634|SVM1681|PopMuSiC|M47M8-2760|EASE-MM-1676|STRUM3421|ProTherm
P32081	Cold shock protein CspB	Bacillus subtilis (strain 168)		1CSP	A	IPR002059|IPR011129|IPR012156|IPR012340|IPR019844	67	MLEGKVKWFNSEKGFGFIEVEGQDDVFVHFSAIQGEGFKTLEEGQAVSFEIVEGNRGPQAANVTKEA	1302	67	1302	0.9211176404469471	1	67	khan1784|potapov2156|guerios625|capriotti1615|I-Mutant1948|I-Mutant2087|Saraboji1396|Saraboji1791|Saraboji2204|IPTREE-STAB|SVM1634|SVM1681|PopMuSiC|SMMGB|M47M8-1810|M47M8-2760|EASE-MM-1676|SAAFEC983|STRUM3421|Broom|PTSTAB1|PTSTAB3|PTSTAB6|ProTherm
P01053	Subtilisin-chymotrypsin inhibitor-2A	Hordeum vulgare		2CI2|2CI2|2CI2|2CI2|2CI2|2CI2|1YPC	A	IPR000864|IPR036354	84	MSSVEKKPEGVNTGAGDRHNLKTEWPELVGKSVEEAKKVILQDKPEAQIIVLPVGTIVTMEYRIDRVRLFVDKLDNIAQVPRVG	79	45	79	-1.335675105485232	22	83	khan1784|potapov2156|guerios339|capriotti388|capriotti1615|I-Mutant1948|I-Mutant2087|Saraboji1396|Saraboji1791|Saraboji2204|IPTREE-STAB|SVM1634|SVM1681|PopMuSiC|M47M8-1810|M47M8-2760|EASE-MM-1676|STRUM3421|AUTOMUTE1749|AUTOMUTE1925|AUTOMUTE1965|ProTherm
P0A877	Tryptophan synthase alpha chain	Escherichia coli (strain K12)	4.2.1.20	1WQ5	A	IPR002028|IPR011060|IPR013785|IPR018204	268	MERYESLFAQLKERKEGAFVPFVTLGDPGIEQSLKIIDTLIEAGADALELGIPFSDPLADGPTIQNATLRAFAAGVTPAQCFEMLALIRQKHPTIPIGLLMYANLVFNKGIDEFYAQCEKVGVDSVLVADVPVEESAPFRQAALRHNVAPIFICPPNADDDLLRQIASYGRGYTYLLSRAGVTGAENRAALPLNHLVAKLKEYNAAPPLQGFGISAPDQVKAAIDAGAAGAISGSAIVKIIEQHINEPEKMLAALKVFVQPMKAATRS	46	20	46	-0.295018115942029	22	258	ProTherm
P0ABQ4	Dihydrofolate reductase	Escherichia coli (strain K12)	1.5.1.3	1RX4|1DDR|1DDR|1DYJ|5DFR	A	IPR001796|IPR012259|IPR017925|IPR024072	159	MISLIAALAVDRVIGMENAMPWNLPADLAWFKRNTLNKPVIMGRHTWESIGRPLPGRKNIILSSQPGTDDRVTWVKSVDEAIAACGDVPEIMVIGGGRVYEQFLPKAQKLYLTHIDAEVEGDTHFPDYEPDDWESVFSEFHDADAQNSHSYCFEILERR	95	26	95	-1.140157894736842	15	155	khan1784|potapov2156|guerios625|capriotti388|capriotti1615|I-Mutant1948|I-Mutant2087|Saraboji2204|IPTREE-STAB|SVM499|PopMuSiC|SMMGB|M47M8-1810|M47M8-2760|EASE-MM-1676|SAAFEC983|STRUM3421|PTSTAB1|PTSTAB3
P05798	Guanyl-specific ribonuclease Sa	Kitasatospora aureofaciens	4.6.1.24	1RGG|1RGG|1SAR|1LNI	A	IPR000026|IPR016191	96	DVSGTVCLSALPPEATDTLNLIASDGPFPYSQDGVVFQNRESVLPTQSYGYYHEYTVITPGARTRGTRRIITGEATQEDYYTGDHYATFSLIDQTC	65	52	65	-0.46338461538461534	2	95	khan1784|potapov2156|capriotti1615|I-Mutant1948|I-Mutant2087|Saraboji1396|Saraboji1791|IPTREE-STAB|SVM499|SVM1634|SVM1681|PopMuSiC|M47M8-1810|M47M8-2760|EASE-MM-1676|STRUM3421|AUTOMUTE1749|AUTOMUTE1925|PTSTAB1|ProTherm
P00651	Guanyl-specific ribonuclease T1	Aspergillus oryzae (strain ATCC 42149 / RIB 40)	4.6.1.24	1RN1	A	IPR000026|IPR016191	130	MMYSKLLTLTTLLLPTALALPSLVERACDYTCGSNCYSSSDVSTAQAAGYQLHEDGETVGSNSYPHKYNNYEGFDFSVSSPYYEWPILSSGDVYSGGSPGADRVVFNENNQLAGVITHTGASGNNFVECT	65	32	65	-1.4136871794871793	35	119	khan1784|potapov2156|capriotti388|capriotti1615|I-Mutant1948|I-Mutant2087|Saraboji1396|Saraboji1791|Saraboji2204|IPTREE-STAB|SVM499|PopMuSiC|SMMGB|M47M8-1810|M47M8-2760|EASE-MM-1676|SAAFEC983|STRUM3421|AUTOMUTE1749|AUTOMUTE1925|AUTOMUTE1965|ProTherm
P62942	Peptidyl-prolyl cis-trans isomerase FKBP1A	Homo sapiens	5.2.1.8	1FKJ|1FKJ|1FKB	A	IPR001179|IPR023566	108	MGVQVETISPGDGRTFPKRGQTCVVHYTGMLEDGKKFDSSRDRNKPFKFMLGKQEVIRGWEEGVAQMSVGQRAKLTISPDYAYGATGHPGIIPPHATLVFDVELLKLE	52	37	52	-1.156923076923077	3	107	potapov2156|guerios339|Saraboji2204|PopMuSiC|SMMGB|EASE-MM-543|STRUM3421|PTSTAB1|PTSTAB3|PTSTAB6|ProTherm
P00698	Lysozyme C	Gallus gallus	3.2.1.17	4LYZ	A	IPR000974|IPR001916|IPR019799|IPR023346|IPR030056	147	MRSLLILVLCFLPLAALGKVFGRCELAAAMKRHGLDNYRGYSLGNWVCAAKFESNFNTQATNRNTDGSTDYGILQINSRWWCNDGRTPGSRNLCNIPCSALLSSDITASVNCAKKIVSDGNGMNAWVAWRNRCKGTDVQAWIRGCRL	62	33	62	-0.7239354838709678	21	139	ProTherm
P00974	Pancreatic trypsin inhibitor	Bos taurus		1BPI|5PTI	A	IPR002223|IPR020901|IPR036880	100	MKMSRLCLSVALLVLLGTLAASTPGCDTSNQAKAQRPDFCLEPPYTGPCKARIIRYFYNAKAGLCQTFVYGGCRAKRNNFKSAEDCMRTCGGAIGPWENL	61	47	61	-1.7610655737704917	36	92	ProTherm
P00044	Cytochrome c isoform 1	Saccharomyces cerevisiae (strain ATCC 204508 / S288c)		1YCC|1YCC	A	IPR002327|IPR009056|IPR036909	109	MTEFKAGSAKKGATLFKTRCLQCHTVEKGGPHKVGPNLHGIFGRHSGQAEGYSYTDANIKKNVLWDENNMSEYLTNPKKYIPGTKMAFGGLKKEKDRNDLITYLKKACE	37	11	37	-0.33988738738738733	12	108	ProTherm
P06241	Tyrosine-protein kinase Fyn	Homo sapiens	2.7.10.2	1SHF|1SHF|1SHF|1SHF	A	IPR000719|IPR000980|IPR001245|IPR001452|IPR008266|IPR011009|IPR017441|IPR020635|IPR035750|IPR036028|IPR036860	537	MGCVQCKDKEATKLTEERDGSLNQSSGYRYGTDPTPQHYPSFGVTSIPNYNNFHAAGGQGLTVFGGVNSSSHTGTLRTRGGTGVTLFVALYDYEARTEDDLSFHKGEKFQILNSSEGDWWEARSLTTGETGYIPSNYVAPVDSIQAEEWYFGKLGRKDAERQLLSFGNPRGTFLIRESETTKGAYSLSIRDWDDMKGDHVKHYKIRKLDNGGYYITTRAQFETLQQLVQHYSERAAGLCCRLVVPCHKGMPRLTDLSVKTKDVWEIPRESLQLIKRLGNGQFGEVWMGTWNGNTKVAIKTLKPGTMSPESFLEEAQIMKKLKHDKLVQLYAVVSEEPIYIVTEYMNKGSLLDFLKDGEGRALKLPNLVDMAAQVAAGMAYIERMNYIHRDLRSANILVG…	36	6	36	-1.4548545667295665	107	138	ProTherm
Q93D82	Halohydrin dehalogenase	Rhizobium radiobacter		1PX0|1PX0|1PX0|1PX0	A	IPR002347|IPR036291	254	MSTAIVTNVKHFGGMGSALRLSEAGHTVACHDESFKQKDELEAFAETYPQLKPMSEQEPAELIEAVTSAYGQVDVLVSNDIFAPEFQPIDKYAVEDYRGAVEALQIRPFALVNAVASQMKKRKSGHIIFITSATPFGPWKELSTYTSARAGACTLANALSKELGEYNIPVFAIGPNYLHSEDSPYFYPTEPWKTNPEHVAHVKKVTALQRLGTQKELGELVAFLASGSCDYLTGQVFWLAGGFPMIERWPGMPE	155	85	155	-1.4645161290322581	2	253
P03050	Transcriptional repressor arc	Salmonella phage P22		1ARR|1ARR	A	IPR005569|IPR010985|IPR013321	53	MKGMSKMPQFNLRWPREVLDLVRKVAEENGRSVNSEIYQRVMESFKKEGRIGA	68	50	68	-1.1299264705882353	1	52	ProTherm
P41016	Cold shock protein CspB	Bacillus caldolyticus		1C9O|1C9O	A	IPR002059|IPR011129|IPR012156|IPR012340|IPR019844	66	MQRGKVKWFNNEKGYGFIEVEGGSDVFVHFTAIQGEGFKTLEEGQEVSFEIVQGNRGPQAANVVKL	26	19	26	-0.17314102564102563	2	66	khan1784|potapov2156|capriotti1615|PON-Tstab|I-Mutant1948|I-Mutant2087|Saraboji1396|Saraboji1791|Saraboji2204|IPTREE-STAB|SVM1634|SVM1681|PopMuSiC|SMMGB|M47M8-1810|M47M8-2760|EASE-MM-1676|STRUM3421|AUTOMUTE1749|AUTOMUTE1925|AUTOMUTE1965|PTSTAB2|PTSTAB5|ProTherm
P0AEX9	Maltose/maltodextrin-binding periplasmic protein	Escherichia coli (strain K12)		3MBP|1SVX|1SVX	A	IPR006059|IPR006060|IPR006061	396	MKIKTGARILALSALTTMMFSASALAKIEEGKLVIWINGDKGYNGLAEVGKKFEKDTGIKVTVEHPDKLEEKFPQVAATGDGPDIIFWAHDRFGGYAQSGLLAEITPDKAFQDKLYPFTWDAVRYNGKLIAYPIAVEALSLIYNKDLLPNPPKTWEEIPALDKELKAKGKSALMFNLQEPYFTWPLIAADGGYAFKYENGKYDIKDVGVDNAGAKAGLTFLVDLIKNKHMNADTDYSIAEAAFNKGETAMTINGPWAWSNIDTSKVNYGVTVLPTFKGQPSKPFVGVLSAGINAASPNKELAKEFLENYLLTDEGLEAVNKDKPLGAVALKSYEEELAKDPRIAATMENAQKGEIMPNIPQMSAFWYAVRTAVINAASGRQTVDEALKDAQTRITK	23	20	23	-1.7936231884057974	34	387	khan1784|potapov2156|capriotti388|capriotti1615|I-Mutant1948|I-Mutant2087|IPTREE-STAB|SVM499|PopMuSiC|M47M8-1810|M47M8-2760|EASE-MM-1676|STRUM3421|PTSTAB3|PTSTAB5|ProTherm
P04637	Cellular tumor antigen p53	Homo sapiens		1TUP|1TUP|1TUP|1TUP|1TUP|1SAK|1SAK|1SAK|1SAK|2OCJ	A	IPR002117|IPR008967|IPR010991|IPR011615|IPR012346|IPR013872|IPR036674|IPR040926	393	MEEPQSDPSVEPPLSQETFSDLWKLLPENNVLSPLPSQAMDDLMLSPDDIEQWFTEDPGPDEAPRMPEAAPPVAPAPAAPTPAAPAPAPSWPLSSSVPSQKTYQGSYGFRLGFLHSGTAKSVTCTYSPALNKMFCQLAKTCPVQLWVDSTPPPGTRVRAMAIYKQSQHMTEVVRRCPHHERCSDSDGLAPPQHLIRVEGNLRVEYLDDRNTFRHSVVVPYEPPEVGSDCTTIHYNYMCNSSCMGGMNRRPILTIITLEDSSGNLLGRNSFEVRVCACPGRDRRTEEENLRKKGEPHHELPPGSTKRALPNNTSSSPQPKKKPLDGEYFTLQIRGRERFEMFRELNEALELKDAQAGKEPGGSRAHSSHLKSKKGQSTSRHKKLMFKTEGPDSD	33	29	33	-2.9360606060606056	175	352	khan1784|potapov2156|capriotti1615|I-Mutant1948|I-Mutant2087|Saraboji2204|IPTREE-STAB|SVM1634|SVM1681|PopMuSiC|M47M8-1810|M47M8-2760|EASE-MM-1676|STRUM3421|AUTOMUTE1925|AUTOMUTE1965
Q13526	Peptidyl-prolyl cis-trans isomerase NIMA-interacting 1	Homo sapiens	5.2.1.8	1PIN|1PIN	A	IPR000297|IPR001202|IPR023058|IPR036020	163	MADEEKLPPGWEKRMSRSSGRVYYFNHITNASQWERPSGNSSSGGKNGQGEPARVRCSHLLVKHSQSRRPSSWRQEKITRTKEEALELINGYIQKIKSGEEDFESLASQFSDCSSAKARGDLGAFSRGQMQKPFEDASFALRTGEMSGPVFTDSGIHIILRTE	49	29	49	-0.5108163265306122	6	38	EASE-MM-238|STRUM306|STRUM3421|ProTherm
P00282	Azurin	Pseudomonas aeruginosa (strain ATCC 15692 / DSM 22644 / CIP 104116 / JCM 14847 / LMG 12228 / 1C / PRS 101 / PAO1)		5AZU|5AZU|5AZU|5AZU	A	IPR000923|IPR008972|IPR014068|IPR028871	148	MLRKLAAVSLLSLLSAPLLAAECSVDIQGNDQMQFNTNAITVDKSCKQFTVNLSHPGNLPKNVMGHNWVLSTAADMQGVVTDGMASGLDKDYLKPDDSRVIAHTKLIGSGEKDSVTFDVSKLKEGEQYMFFCTFPGHSALMKGTLTLK	31	20	31	-2.5868941273779984	25	145	ProTherm
P01009	Alpha-1-antitrypsin	Homo sapiens		1QLP	A	IPR000215|IPR023795|IPR023796|IPR036186|IPR042178|IPR042185	418	MPSSVSWGILLLAGLCCLVPVSLAEDPQGDAAQKTDTSHHDQDHPTFNKITPNLAEFAFSLYRQLAHQSNSTNIFFSPVSIATAFAMLSLGTKADTHDEILEGLNFNLTEIPEAQIHEGFQELLRTLNQPDSQLQLTTGNGLFLSEGLKLVDKFLEDVKKLYHSEAFTVNFGDTEEAKKQINDYVEKGTQGKIVDLVKELDRDTVFALVNYIFFKGKWERPFEVKDTEEEDFHVDQVTTVKVPMMKRLGMFNIQHCKKLSSWVLLMKYLGNATAIFFLPDEGKLQHLENELTHDIITKFLENEDRRSASLHLPKLSITGTYDLKSVLGQLGITKVFSNGADLSGVTEEAPLKLSKAVHKAVLTIDEKGTEAAGAMFLEAIPMSIPPEVKFNKPFVFLMI…	40	19	40	0.75525	55	411	ProTherm
P29160	50S ribosomal protein L30e	Thermococcus celer		1H7M	A	IPR000231|IPR004038|IPR022991|IPR029064|IPR039109	101	MVDFAFELRKAQDTGKIVMGARKSIQYAKMGGAKLIIVARNARPDIKEDIEYYARLSGIPVYEFEGTSVELGTLLGRPHTVSALAVVDPGESRILALGGKE	26	26	26	-0.32461538461538464	3	93	PopMuSiC|EASE-MM-543|STRUM3421|ProTherm
P05230	Fibroblast growth factor 1	Homo sapiens		2AFG|1RG8	A	IPR002209|IPR008996|IPR028210	155	MAEGEITTFTALTEKFNLPPGNYKKPKLLYCSNGGHFLRILPDGTVDGTRDRSDQHIQLQLSAESVGEVYIKSTETGQYLAMDTDGLLYGSQTPNEECLFLERLEENHYNTYISKKHAEKNWFVGLKKNGSCKRGPRTHYGQKAILFLPLPVSSD	32	16	32	-0.20817708333333335	31	147	khan1784|potapov2156|SVM499|PopMuSiC|SMMGB|M47M8-1810|M47M8-2760|EASE-MM-1676|STRUM3421|AUTOMUTE1749|ProTherm
P07107	Acyl-CoA-binding protein	Bos taurus		2ABD	A	IPR000582|IPR014352|IPR022408|IPR035984	87	MSQAEFDKAAEEVKHLKTKPADEEMLFIYSHYKQATVGDINTERPGMLDFKGKAKWDAWNELKGTSKEDAMKAYIDKVEELKKKYGI	31	24	31	-1.5690322580645162	6	81	FireProt|khan1784|capriotti1615|I-Mutant1948|I-Mutant2087|Saraboji2204|IPTREE-STAB|SVM1634|SVM1681|PopMuSiC|M47M8-1810|M47M8-2760|EASE-MM-1676|STRUM3421|ProTherm
P00711	Alpha-lactalbumin	Bos taurus		1HFZ|1F6R	A	IPR000545|IPR001916|IPR019799|IPR023346	142	MMSFVSLLLVGILFHATQAEQLTKCEVFRELKDLKGYGGVSLPEWVCTTFHTSGYDTQAIVQNNDSTEYGLFQINNKIWCKDDQNPHSSNICNISCDKFLDDDLTDDIMCVKKILDKVGINYWLAHKALCSEKLDQWLCEKL	23	12	23	-0.6182608695652174	51	137	ProTherm
P00509	Aspartate aminotransferase	Escherichia coli (strain K12)	2.6.1.1	1AMQ|1AMQ	A	IPR000796|IPR004838|IPR004839|IPR015421|IPR015422|IPR015424	396	MFENITAAPADPILGLADLFRADERPGKINLGIGVYKDETGKTPVLTSVKKAEQYLLENETTKNYLGIDGIPEFGRCTQELLFGKGSALINDKRARTAQTPGGTGALRVAADFLAKNTSVKRVWVSNPSWPNHKSVFNSAGLEVREYAYYDAENHTLDFDALINSLNEAQAGDVVLFHGCCHNPTGIDPTLEQWQTLAQLSVEKGWLPLFDFAYQGFARGLEEDAEGLRAFAAMHKELIVASSYSKNFGLYNERVGACTLVAADSETVDRAFSQMKAAIRANYSNPPAHGASVVATILSNDALRAIWEQELTDMRQRIQRMRQLFVNTLQEKGANRDFSFIIKQNGMFSFSGLTKEQVLRLREEFGVYAVASGRVNVAGMTPDNMAPLCEAIVAVL	20	15	20	-3.4599999999999995	2	389	Saraboji2204|PopMuSiC|STRUM3421|PTSTAB2|ProTherm
P02417	50S ribosomal protein L9	Geobacillus stearothermophilus		1DIV|1DIV|2HBB	A	IPR000244|IPR009027|IPR020069|IPR020070|IPR020594|IPR036791|IPR036935	149	MKVIFLKDVKGKGKKGEIKNVADGYANNFLFKQGLAIEATPANLKALEAQKQKEQRQAAEELANAKKLKEQLEKLTVTIPAKAGEGGRLFGSITSKQIAESLQAQHGLKLDKRKIELADAIRALGYTNVPVKLHPEVTATLKVHVTEQK	31	21	31	-1.0463387096774193	1	144	Saraboji2204|STRUM306|STRUM3421|Broom|ProTherm
P11961	Dihydrolipoyllysine-residue acetyltransferase component of pyruvate dehydrogenase complex	Geobacillus stearothermophilus	2.3.1.12	1W4E|1W3D	A	IPR000089|IPR001078|IPR003016|IPR004167|IPR011053|IPR023213|IPR036625	428	MAFEFKLPDIGEGIHEGEIVKWFVKPGDEVNEDDVLCEVQNDKAVVEIPSPVKGKVLEILVPEGTVATVGQTLITLDAPGYENMTFKGQEQEEAKKEEKTETVSKEEKVDAVAPNAPAAEAEAGPNRRVIAMPSVRKYAREKGVDIRLVQGTGKNGRVLKEDIDAFLAGGAKPAPAAAEEKAAPAAAKPATTEGEFPETREKMSGIRRAIAKAMVHSKHTAPHVTLMDEADVTKLVAHRKKFKAIAAEKGIKLTFLPYVVKALVSALREYPVLNTSIDDETEEIIQKHYYNIGIAADTDRGLLVPVIKHADRKPIFALAQEINELAEKARDGKLTPGEMKGASCTITNIGSAGGQWFTPVINHPEVAILGIGRIAEKPIVRDGEIVAAPMLALSLSFDH…	26	15	26	-1.5692307692307694	129	168	khan1784|capriotti1615|I-Mutant1948|I-Mutant2087|IPTREE-STAB|M47M8-1810|M47M8-2760|EASE-MM-238|AUTOMUTE1925|SAAFEC1262
P03051	Regulatory protein rop	Escherichia coli		1ROP|1ROP	A	IPR000769|IPR035962	63	MTKQEKTALNMARFIRSQTLTLLEKLNELDADEQADICESLHDHADELYRSCLARFGDDGENL	21	2	21	-0.0642857142857143	30	41	ProTherm
P19515	Lipase	Rhizomucor miehei	3.1.1.3	3TGL	A	IPR002921|IPR029058	363	MVLKQRANYLGFLIVFFTAFLVEAVPIKRQSNSTVDSLPPLIPSRTSAPSSSPSTTDPEAPAMSRNGPLPSDVETKYGMALNATSYPDSVVQAMSIDGGIRAATSQEINELTYYTTLSANSYCRTVIPGATWDCIHCDATEDLKIIKTWSTLIYDTNAMVARGDSEKTIYIVFRGSSSIRNWIADLTFVPVSYPPVSGTKVHKGFLDSYGEVQNELVATVLDQFKQYPSYKVAVTGHSLGGATALLCALDLYQREEGLSSSNLFLYTQGQPRVGDPAFANYVVSTGIPYRRTVNERDIVPHLPPAAFGFLHAGEEYWITDNSPETVQVCTSDLETSDCSNSIVPFTSVLDHLSYFGINTGLCT	36	13	36	-1.8305555555555553	102	358
P0AA25	Thioredoxin 1	Escherichia coli (strain K12)		2TRX	A	IPR005746|IPR013766|IPR017937|IPR036249	109	MSDKIIHLTDDSFDTDVLKADGAILVDFWAEWCGPCKMIAPILDEIADEYQGKLTVAKLNIDQNPGTAPKYGIRGIPTLLLFKNGEVAATKVGALSKGQLKEFLDANLA	35	33	35	-0.22785714285714287	3	105	ProTherm
P02945	Bacteriorhodopsin	Halobacterium salinarum (strain ATCC 700922 / JCM 11081 / NRC-1)		2BRD|2BRD|2BRD	A	IPR001425|IPR018229	262	MLELLPTAVEGVSQAQITGRPEWIWLALGTALMGLGTLYFLVKGMGVSDPDAKKFYAITTLVPAIAFTMYLSMLLGYGLTMVPFGGEQNPIYWARYADWLFTTPLLLLDLALLVDADQGTILALVGADGIMIGTGLVGALTKVYSYRFVWWAISTAAMLYILYVLFFGFTSKAESMRPEVASTFKVLRNVTVVLWSAYPVVWLIGSEGAGIVPLNIETLLFMVLDVSAKVGFGLILLRSRAIFGEAEAPEPSAGDGAAATSD	24	24	24	-0.6291666666666668	48	75	STRUM306|STRUM3421|ProTherm
P37001	Lipid A palmitoyltransferase PagP	Escherichia coli (strain K12)	2.3.1.251	1THQ	A	IPR009746|IPR011250	186	MNVSKYVAIFSFVFIQLISVGKVFANADEWMTTFRENIAQTWQQPEHYDLYIPAITWHARFAYDKEKTDRYNERPWGGGFGLSRWDEKGNWHGLYAMAFKDSWNKWEPIAGYGWESTWRPLADENFHLGLGFTAGVTARDNWNYIPLPVLLPLASVGYGPVTFQMTYIPGTYNNGNVYFAWMRFQF	20	19	20	-3.4464999999999995	42	185	STRUM306|STRUM3421|ProTherm
P39476	DNA-binding protein 7d	Saccharolobus solfataricus (strain ATCC 35092 / DSM 1617 / JCM 11322 / P2)		1C8C	A	IPR003212|IPR016197	64	MATVKFKYKGEEKEVDISKIKKVWRVGKMISFTYDEGGGKTGRGAVSEKDAPKELLQMLEKQKK	25	24	25	-1.0472000000000001	4	59	M47M8-1810|M47M8-2760
D4Z2G1	Haloalkane dehalogenase	Sphingobium japonicum (strain DSM 16413 / CCM 7287 / MTCC 6362 / UT26 / NBRC 101211 / UT26S)	3.8.1.5	1MJ5	A	IPR000073|IPR000639|IPR023594|IPR029058	296	MSLGAKPFGEKKFIEIKGRRMAYIDEGTGDPILFQHGNPTSSYLWRNIMPHCAGLGRLIACDLIGMGDSDKLDPSGPERYAYAEHRDYLDALWEALDLGDRVVLVVHDWGSALGFDWARRHRERVQGIAYMEAIAMPIEWADFPEQDRDLFQAFRSQAGEELVLQDNVFVEQVLPGLILRPLSEAEMAAYREPFLAAGEARRPTLSWPRQIPIAGTPADVVAIARDYAGWLSESPIPKLFINAEPGALTTGRMRDFCRTWPNQTEITVAGAHFIQEDSPDEIGAAIAAFVRRLRPA	123	66	123	1.943089430894309	3	296
